# Identifying brain-penetrant small molecule modulators of human microglia using a cellular model of synaptic pruning

**DOI:** 10.1101/2024.12.23.630139

**Authors:** Liam T. McCrea, Rebecca E. Batorsky, Joshua J. Bowen, Hana Yeh, Jessica M. Thanos, Ting Fu, Roy H. Perlis, Steven D. Sheridan

## Abstract

Microglia dysregulation is implicated across a range of neurodevelopmental and neurodegenerative disorders, making their modulation a promising therapeutic target. Using PBMC-derived induced microglia-like cells (piMGLCs) in a scalable assay, we screened 489 CNS-penetrant compounds for modulation of microglial phagocytosis of human synaptosomes in a validated assay for microglia-mediated synaptic pruning. Compounds from the library that reduced phagocytosis by ≥2 standard deviations across the library without cytotoxicity were validated in secondary screens, with 28 of them further confirmed to reduce phagocytosis by 50% or more. Image-based morphological measurements were calculated to measure the degree of ramified vs. amoeboid morphotype as an indicator of activation state. Additionally, transcriptomic profiling indicated divergent effects on cell signaling, metabolism, activation, and actin dynamics across confirmed compounds. In particular, multiple CNS-penetrant small molecules with prior FDA approval or demonstration of safety *in vivo* demonstrated modulatory effects on microglia. These potential disease-modifying agents represent high-priority candidates for repositioning studies in neurodevelopmental, neuroinflammatory, or neurodegenerative disorders.
