## Supplemental Data Table S3 Primary Screen PI and Z-score Results for "Identifying brain-penetrant small molecule modulators of human microglia using a cellular model of synaptic pruning"

### Sheet: 2024.10.22_Primary_Screen_Suppl
Compound Name	Normalized Phagocytic Index	Z-Score
Cyclosporin_A	0.0458896	-2.9816
ML314	0.057233	-2.94615
Lazertinib	0.0588876	-2.94098
Lapatinib	0.075497	-2.88907
P7C3-A20	0.0819209	-2.869
Vorinostat	0.0903933	-2.84252
SRX246	0.0950305	-2.82803
Palbociclib_(hydrochloride)	0.0964037	-2.82374
AEE788	0.0988964	-2.81595
SEP-363856_(hydrochloride)	0.103085	-2.80286
Cytosporone_B	0.113574	-2.77008
JCN037	0.117996	-2.75626
Lapatinib_(ditosylate)	0.126188	-2.73066
MK-28	0.14191	-2.68153
Resatorvid	0.155883	-2.63786
SRT_2104	0.156618	-2.63557
SR-3306	0.16706	-2.60294
AZ32	0.167164	-2.60261
GSK805	0.18827	-2.53666
ML218	0.190992	-2.52815
Alectinib_(Hydrochloride)	0.192086	-2.52473
Ribociclib_succinate_hydrate	0.194823	-2.51618
Vilazodone	0.195045	-2.51548
Perphenazine	0.197463	-2.50793
Everolimus	0.222805	-2.42873
Abemaciclib	0.227522	-2.41399
L-779450	0.228543	-2.4108
Dasatinib	0.242519	-2.36713
UNC2025	0.246091	-2.35597
Vandetanib	0.247628	-2.35116
Lopinavir	0.253276	-2.33351
GSK356278	0.266467	-2.29229
Loxapine	0.272327	-2.27398
Zorifertinib	0.284627	-2.23554
Rapamycin	0.284968	-2.23447
SNT-207858_(free_base)	0.291945	-2.21267
CDPPB	0.298845	-2.19111
(+)-JQ-1	0.30047	-2.18603
Penicillamine	0.327906	-2.10029
Ribociclib_hydrochloride	0.332337	-2.08645
VU_6008667	0.335005	-2.07811
Retinoic_acid	0.339033	-2.06552
Olanzapine	0.345328	-2.04585
PQR620	0.347286	-2.03973
Topotecan_(Hydrochloride)	0.353672	-2.01977
BF_227	0.355622	-2.01368
GNE-7915_(tosylate)	0.358586	-2.00442
PQR530	0.365517	-1.98276
Itraconazole	0.376566	-1.94823
GNE-317	0.384358	-1.92388
BMS_299897	0.384924	-1.92211
SKF-83566	0.387749	-1.91328
Clomipramine_(hydrochloride)	0.390183	-1.90568
Erlotinib_(Hydrochloride)	0.39059	-1.90441
Clioquinol	0.393397	-1.89563
MDL-28170	0.393554	-1.89514
JH-VIII-157-02	0.394118	-1.89338
SNT-207707	0.40786	-1.85044
Salsalate	0.40943	-1.84553
BRD-6929	0.416097	-1.8247
Palbociclib_(isethionate)	0.420772	-1.81009
Buparlisib_(Hydrochloride)	0.429447	-1.78298
Cytarabine	0.440155	-1.74952
5-Aminolevulinic_acid_(hydrochloride)	0.444206	-1.73686
Trimipramine_(maleate)	0.448826	-1.72242
Cyclo(his-pro)_(TFA)	0.448959	-1.722
Nav1.1_activator_1	0.450982	-1.71568
Amoxapine	0.46348	-1.67663
Efavirenz	0.472675	-1.64789
VER-155008	0.479208	-1.62747
Prednisolone	0.479683	-1.62599
Vorasidenib	0.480973	-1.62196
Givinostat_(hydrochloride_monohydrate)	0.482208	-1.6181
sn-Glycero-3-phosphocholine	0.482589	-1.61691
Nortriptyline_(hydrochloride)	0.48708	-1.60288
Fosphenytoin_(disodium)	0.487296	-1.6022
Terbinafine	0.501712	-1.55715
Mardepodect_(hydrochloride)	0.503369	-1.55197
PF-05085727	0.50549	-1.54534
Droxidopa	0.507034	-1.54052
Ziprasidone_(hydrochloride_monohydrate)	0.509994	-1.53127
Metronidazole	0.510122	-1.53087
Adenosine	0.510161	-1.53075
SB-3CT	0.514002	-1.51874
Bimiralisib	0.517942	-1.50643
Imatinib_(Mesylate)	0.520027	-1.49992
Pazopanib_(Hydrochloride)	0.52266	-1.49169
Tolcapone	0.525698	-1.48219
Palonosetron_(Hydrochloride)	0.525818	-1.48182
Aztreonam	0.528422	-1.47368
Alectinib	0.537996	-1.44376
YQ128	0.54002	-1.43744
Pomalidomide	0.54495	-1.42203
Atabecestat	0.546883	-1.41599
SHA_68	0.552226	-1.39929
Stavudine	0.554534	-1.39208
Edaravone	0.554783	-1.3913
Hydroxyurea	0.555055	-1.39045
Salicylic_acid	0.557442	-1.38299
Seliciclib	0.569105	-1.34655
Sulpiride	0.571283	-1.33974
SNS-032	0.57165	-1.33859
Ribavirin	0.573918	-1.33151
Melatonin	0.57691	-1.32216
Aspirin	0.578755	-1.31639
LXR-623	0.581212	-1.30871
Acetylcholine_(chloride)	0.586798	-1.29126
Pexidartinib	0.587111	-1.29028
Cyclobenzaprine_(hydrochloride)	0.590025	-1.28117
GNE-049	0.590469	-1.27978
Ribociclib_succinate	0.591634	-1.27614
Cefepime_(Dihydrochloride_Monohydrate)	0.596865	-1.2598
Antipyrine	0.600619	-1.24807
Prednisolone_acetate	0.605305	-1.23342
Clozapine_N-oxide_(dihydrochloride)	0.605883	-1.23161
Glibenclamide	0.608078	-1.22475
ML418	0.60924	-1.22113
FPS-ZM1	0.616052	-1.19984
Galanthamine	0.617151	-1.1964
Indomethacin_(sodium_hydrate)	0.617675	-1.19477
Felbamate	0.618473	-1.19227
PF-06447475	0.623266	-1.17729
Nicardipine_(hydrochloride)	0.62746	-1.16419
Cevimeline_(hydrochloride_hemihydrate)	0.629889	-1.1566
Trametinib	0.637433	-1.13302
Fluvoxamine_(maleate)	0.637544	-1.13268
Diethylstilbestrol	0.638264	-1.13043
Molindone_(hydrochloride)	0.640345	-1.12392
Flurbiprofen	0.640371	-1.12384
PSEM_89S_(TFA)	0.646471	-1.10478
LP-211	0.647324	-1.10211
SR_57227A	0.648118	-1.09963
Rufinamide	0.653644	-1.08236
Piroxicam	0.660567	-1.06073
RG7713	0.663461	-1.05168
PF-5274857	0.665154	-1.04639
NGP555	0.665996	-1.04376
Metformin_(hydrochloride)	0.668078	-1.03726
6-Mercaptopurine	0.668845	-1.03486
Milnacipran_((1S-cis)_hydrochloride)	0.670038	-1.03113
Dyclonine_(hydrochloride)	0.679972	-1.00009
Valproic_acid	0.680153	-0.999523
Acivicin	0.680484	-0.998486
Irinotecan_(hydrochloride_trihydrate)	0.682499	-0.992191
SB-590885	0.683893	-0.987833
Gabapentin	0.685585	-0.982548
Amoxicillin_(sodium)	0.689515	-0.970266
Fluoxetine_(hydrochloride)	0.689791	-0.969404
PF-03463275	0.690845	-0.966108
Irinotecan	0.692312	-0.961525
Oxcarbazepine	0.692831	-0.959904
RG2833	0.694345	-0.955172
Clozapine	0.696706	-0.947793
Streptomycin_(sulfate)	0.697069	-0.94666
Clozapine_N-oxide	0.699057	-0.940446
Kainic_acid	0.7006	-0.935626
Probenecid	0.701428	-0.933038
Gatifloxacin	0.701642	-0.932369
PF-00446687	0.703891	-0.92534
AZD1390	0.705704	-0.919675
Dimethyl_fumarate	0.706006	-0.918731
NCT-501	0.706812	-0.916211
LP-935509	0.708222	-0.911806
Ampyrone	0.708347	-0.911416
Dexamethasone	0.708425	-0.911172
Levetiracetam	0.710987	-0.903167
T807	0.711325	-0.902111
Atenolol	0.717219	-0.88369
Prednisone	0.717662	-0.882307
Veliparib	0.72096	-0.872
Rifampicin	0.722865	-0.866048
Mardepodect	0.723258	-0.864818
S-(+)-Ketoprofen	0.723789	-0.863159
Memantine_(hydrochloride)	0.723945	-0.862673
Phenytoin_(sodium)	0.725104	-0.859051
Cisatracurium_(besylate)	0.726083	-0.85599
Meloxicam	0.73096	-0.84075
Ketoprofen	0.731305	-0.839673
Acyclovir	0.731408	-0.839349
Ibuprofen	0.739696	-0.813451
Cyproheptadine_(hydrochloride)	0.741168	-0.808851
Ritonavir	0.741699	-0.807192
S_18986	0.742146	-0.805793
Zonisamide	0.742267	-0.805416
Apovincaminic_acid_(hydrochloride_salt)	0.744978	-0.796942
Delavirdine_(mesylate)	0.749059	-0.78419
Etomidate_(hydrochloride)	0.749308	-0.783412
Trimethadione	0.751238	-0.777381
Entinostat	0.752526	-0.773357
Metaxalone	0.75674	-0.760186
Progesterone	0.760929	-0.747098
Pramipexole_(dihydrochloride_hydrate)	0.763205	-0.739984
Debio_0932	0.766547	-0.729541
Ramelteon	0.767122	-0.727743
VU0810464	0.770038	-0.718632
Dexamethasone_acetate	0.775687	-0.700977
Emtricitabine	0.776662	-0.69793
Tandutinib_(hydrochloride)	0.777797	-0.694386
Theophylline	0.779819	-0.688064
Ribociclib	0.780056	-0.687325
Caracemide	0.780338	-0.686445
Methylprednisolone	0.780676	-0.685389
Oseltamivir_acid	0.781526	-0.682732
Baclofen	0.782645	-0.679235
Ferulic_acid_methyl_ester	0.783099	-0.677814
Loratadine	0.783795	-0.67564
Disulfiram	0.784007	-0.674978
Pazopanib	0.784615	-0.67308
Genistein	0.791971	-0.650091
PF-04995274	0.792541	-0.648309
RTI-13951-33_hydrochloride	0.793705	-0.644672
Phenylbutazone	0.796507	-0.635916
BAY_73-6691	0.796924	-0.634612
Erlotinib	0.798189	-0.630661
Choline_(chloride)	0.798896	-0.62845
Testosterone_propionate	0.807378	-0.601943
YF-2	0.809305	-0.595921
Atazanavir_(sulfate)	0.810396	-0.592514
Thalidomide	0.810616	-0.591825
Selumetinib	0.8115	-0.589062
Serotonin_hydrochloride	0.811677	-0.588509
Pyridostigmine_(bromide)	0.813658	-0.582318
MRK-016	0.813999	-0.581252
Rolipram	0.814374	-0.580081
SB-269970_(hydrochloride)	0.817147	-0.571414
Sulindac	0.820131	-0.562091
Atorvastatin_(hemicalcium_salt)	0.82265	-0.554219
Temozolomide	0.824153	-0.549522
Conivaptan_(hydrochloride)	0.826579	-0.541939
Pivagabine	0.828638	-0.535506
Busulfan	0.828988	-0.534413
DSR-141562	0.831001	-0.528123
TG4-155	0.832188	-0.524414
Benztropine_(mesylate)	0.832921	-0.522122
Cabazitaxel	0.83342	-0.520562
Doxylamine_(succinate)	0.833467	-0.520415
D-Cycloserine	0.83375	-0.519531
Balipodect	0.835306	-0.514667
Bupivacaine_(hydrochloride)	0.835645	-0.51361
Capecitabine	0.837362	-0.508245
Nevirapine	0.83997	-0.500095
Epothilone_B	0.842282	-0.492868
LM11A-31_(dihydrochloride)	0.843753	-0.488272
Chlorzoxazone	0.848593	-0.473146
Nimodipine	0.850268	-0.467913
Bozitinib	0.851285	-0.464733
Paliperidone	0.85179	-0.463157
Iloperidone	0.852683	-0.460366
Flucytosine	0.852856	-0.459827
Vitamin_B12	0.854652	-0.454211
PF-06751979	0.855969	-0.450097
Diclofenac_(Sodium)	0.85598	-0.450061
Probucol	0.859361	-0.439498
Acetylcysteine	0.859717	-0.438386
URB-597	0.860187	-0.436915
Pamiparib	0.86051	-0.435905
Imipramine_(hydrochloride)	0.863224	-0.427424
Acamprosate_(calcium)	0.864019	-0.424942
Carbamazepine	0.864832	-0.4224
ACY-1083	0.866857	-0.416073
Ethosuximide	0.868793	-0.410022
L-Aspartic_acid	0.871202	-0.402493
Ketorolac_(tromethamine_salt)	0.874072	-0.393526
Deschloroclozapine	0.875603	-0.388741
Pregnenolone	0.878081	-0.380997
Domperidone	0.878885	-0.378485
Necrostatin-1	0.879886	-0.375357
Pramipexole	0.881723	-0.369616
Almotriptan_(malate)	0.881791	-0.369403
SRI-011381_(hydrochloride)	0.882309	-0.367785
Sulfasalazine	0.882839	-0.366127
L-Cycloserine	0.883384	-0.364426
Aripiprazole	0.884947	-0.35954
Miquelianin	0.886101	-0.355936
Risperidone	0.88651	-0.354655
Laquinimod	0.887624	-0.351176
Oxybutynin	0.888862	-0.347307
Droperidol	0.88891	-0.347156
L-745870_(hydrochloride)	0.889929	-0.343971
Lamivudine	0.890355	-0.342642
Granisetron_(Hydrochloride)	0.89056	-0.341999
Voriconazole	0.893454	-0.332956
Pregnenolone_monosulfate	0.895023	-0.328055
Lomustine	0.897161	-0.321371
Clonidine_(hydrochloride)	0.898077	-0.318508
BPR1M97	0.900648	-0.310475
Methocarbamol	0.901698	-0.307194
Fluconazole	0.902459	-0.304815
Nemifitide_(diTFA)	0.902712	-0.304023
MW-150	0.903118	-0.302755
BAY_11-7082	0.903289	-0.302223
Epirubicin_(hydrochloride)	0.904475	-0.298515
Quetiapine	0.905975	-0.293827
Pramipexole_(dihydrochloride)	0.90606	-0.293561
Tetrabenazine	0.906141	-0.293309
Tenofovir	0.906147	-0.29329
SB-222200	0.906696	-0.291576
Lidocaine	0.907374	-0.289456
IDO1-IN-5	0.907911	-0.287779
Primidone	0.914433	-0.267398
Vigabatrin	0.917602	-0.257493
Elenbecestat	0.917651	-0.25734
VU6012962	0.921437	-0.245511
GTS-21_(dihydrochloride)	0.921591	-0.245029
Rivanicline_hemioxalate	0.921684	-0.244739
CycLuc1	0.922507	-0.242167
Lidocaine_(hydrochloride)	0.925164	-0.233863
Etomidate	0.926365	-0.230111
Tranexamic_acid	0.927388	-0.226913
A-967079	0.929573	-0.220084
Protriptyline_(hydrochloride)	0.930078	-0.218505
Dexmedetomidine_(hydrochloride)	0.930734	-0.216457
Firategrast	0.930779	-0.216316
S_38093	0.933015	-0.209328
Tandutinib	0.935594	-0.201268
Nepicastat_(hydrochloride)	0.93571	-0.200905
Flavopiridol	0.935912	-0.200275
Alfuzosin	0.93784	-0.19425
ADX-47273	0.938307	-0.19279
Daidzein	0.940371	-0.186342
Buspirone_(hydrochloride)	0.941425	-0.183048
Amoxicillin_(trihydrate)	0.941703	-0.182178
PZ-2891	0.942758	-0.178882
Dantrolene_(sodium_hemiheptahydrate)	0.944007	-0.174978
Fosfomycin_(calcium)	0.946016	-0.168699
Escitalopram_(oxalate)	0.946382	-0.167556
Vicriviroc_(maleate)	0.946813	-0.16621
Vismodegib	0.948335	-0.161452
Tranylcypromine_(hemisulfate)	0.949376	-0.158201
Bendamustine_(hydrochloride)	0.949936	-0.156452
PLX5622	0.950561	-0.154497
Cefotaxime_(sodium_salt)	0.950768	-0.153851
Hydroxyzine_(dihydrochloride)	0.956726	-0.135232
Iniparib	0.959698	-0.125945
Quinidine	0.962135	-0.118328
Rasagiline_(mesylate)	0.964881	-0.109746
PLX5622_(hemifumarate)	0.965677	-0.107259
Didanosine	0.965941	-0.106433
Vatalanib_(dihydrochloride)	0.971319	-0.0896272
Pexidartinib_(hydrochloride)	0.976038	-0.0748804
Dihydroergotamine_(mesylate)	0.976304	-0.0740493
Mezlocillin_(sodium)	0.976511	-0.0734034
Ganciclovir	0.980258	-0.0616926
VU6005649	0.980382	-0.0613048
AT-007	0.982478	-0.054756
Anatabine_(dicitrate)	0.98368	-0.0509985
Neflamapimod	0.983716	-0.0508862
Riluzole	0.9907	-0.0290627
Sumatriptan_(succinate)	0.992398	-0.0237564
A-804598	0.994184	-0.0181746
SB_239063	0.994559	-0.0170032
Flavopiridol_(Hydrochloride)	0.994615	-0.0168268
Rotigotine	0.994893	-0.0159605
Sodium_4-phenylbutyrate	0.995637	-0.0136347
Ethionamide	0.995721	-0.0133704
Amitriptyline_(hydrochloride)	0.996779	-0.010067
Enzastaurin	0.996795	-0.0100142
Olaparib	0.996961	-0.00949621
Isoniazid	1.00589	0.0184216
Etodolac	1.00825	0.0257693
Diclofenac	1.00981	0.0306586
IOX4	1.01104	0.0344959
Pyrimethamine	1.01269	0.0396699
BRL-15572_(dihydrochloride)	1.01462	0.0456813
Rivastigmine_(tartrate)	1.01828	0.0571246
Venlafaxine_(hydrochloride)	1.01844	0.0576212
Aprepitant	1.0191	0.0596803
Amantadine_(hydrochloride)	1.01952	0.0610134
Methotrexate	1.02321	0.0725313
Fluphenazine_decanoate	1.02611	0.0815858
Rivastigmine	1.02886	0.0901791
Pemetrexed_(disodium_hemipenta_hydrate)	1.029	0.0906372
Auglurant	1.03112	0.0972483
A-381393	1.03135	0.097964
Sulfamethoxypyridazine	1.03159	0.0987209
Acetazolamide	1.03306	0.1033
Lanabecestat	1.03477	0.108664
Felodipine	1.03899	0.121831
Miglustat_(hydrochloride)	1.04028	0.125882
Vincristine_(sulfate)	1.04043	0.126334
TAK-285	1.04317	0.13492
Ofloxacin	1.04815	0.150479
LSKL,_Inhibitor_of_Thrombospondin_(TSP-1)_(TFA)	1.05113	0.159792
Haloperidol	1.05278	0.164929
Ibiglustat_(L-Malic_acid)	1.05473	0.171027
Ceftazidime	1.05478	0.171188
ACT-709478	1.06441	0.201284
Cimetidine	1.06558	0.204946
Rofecoxib	1.07509	0.234652
Topiramate	1.07921	0.247533
Cilengitide	1.08593	0.268529
AK-7	1.08738	0.273065
Balovaptan	1.08964	0.280119
Miconazole_(nitrate)	1.09285	0.290146
Abacavir_(sulfate)	1.09585	0.299524
Propranolol_(hydrochloride)	1.09846	0.307675
Candesartan	1.0995	0.310932
Cladribine	1.10002	0.312557
Mirtazapine	1.10023	0.313231
MPTP_(hydrochloride)	1.1008	0.315004
Procarbazine_(Hydrochloride)	1.10231	0.319717
Amprenavir	1.10615	0.331718
Desvenlafaxine_(succinate_hydrate)	1.10797	0.337417
Lenalidomide	1.10985	0.343279
Fosfomycin_(sodium)	1.11208	0.350238
Rizatriptan_(benzoate)	1.11271	0.352217
Tarenflurbil	1.11322	0.3538
Phenytoin	1.11541	0.360662
Piperacillin_(sodium)	1.12737	0.398024
VU0650786	1.12794	0.39981
Guanfacine_(hydrochloride)	1.12926	0.403936
Desipramine_hydrochloride	1.13242	0.413816
Buparlisib	1.1334	0.416874
Ropinirole_(hydrochloride)	1.13462	0.420689
Tramiprosate	1.13528	0.422735
Q-VD-OPh	1.13645	0.426415
Abacavir	1.14593	0.456027
DSP-4_(hydrochloride)	1.15025	0.469528
GSK2982772	1.1527	0.47719
Vardenafil_(hydrochloride)	1.15608	0.48776
TIC10	1.15769	0.492786
Levofloxacin	1.15809	0.494019
Atomoxetine_(hydrochloride)	1.16076	0.502362
Sulfamethoxazole	1.17173	0.536663
Org-12962	1.17373	0.542916
L-701324	1.17917	0.55992
Lovastatin	1.18705	0.584546
Rosiglitazone	1.19261	0.601904
BTRX-335140	1.20879	0.652469
BLZ945	1.20911	0.653462
Pyrazinamide	1.21088	0.658999
Indomethacin	1.22099	0.690595
ML417	1.22394	0.699821
Orphenadrine_(citrate)	1.23148	0.723386
Zidovudine	1.23586	0.737055
Trihexyphenidyl_(hydrochloride)	1.23683	0.740079
Gefitinib	1.23845	0.745163
Trimethobenzamide_hydrochloride	1.24375	0.761705
Metoprine	1.25084	0.783862
Dacomitinib	1.25931	0.810332
Ibiglustat	1.26063	0.814468
Tiagabine_(hydrochloride)	1.27804	0.868883
Metformin	1.28147	0.879597
Lamotrigine	1.29923	0.935108
Naratriptan_(hydrochloride)	1.30159	0.942453
(R)-(-)-Ibuprofen	1.30925	0.96642
Liproxstatin-1	1.30954	0.967301
PFE-360	1.32018	1.00057
Decanoic_acid	1.32046	1.00145
Milnacipran_(hydrochloride)	1.34654	1.08294
LY2886721	1.3513	1.09781
Nefazodone_(hydrochloride)	1.37451	1.17036
Trazodone_(hydrochloride)	1.38981	1.21814
Adenosine_amine_congener	1.41311	1.29097
Candesartan_Cilexetil	toxic	toxic
Mefloquine_(hydrochloride)	toxic	toxic
Ozanimod	toxic	toxic
Tamoxifen_(Citrate)	toxic	toxic
URMC-099	toxic	toxic
BMS-202	toxic	toxic
RG7112	toxic	toxic
WP1066	toxic	toxic
SH-4-54	toxic	toxic
SBI-553	toxic	toxic
10_,17_-dihydroxyestra-1,4-dien-3-one	toxic	toxic
Siponimod	toxic	toxic
Lonafarnib	toxic	toxic
Foliglurax_(monohydrochloride)	toxic	toxic
Pimavanserin_tartrate	toxic	toxic
Cediranib	toxic	toxic
Thioridazine_(hydrochloride)	toxic	toxic
Tamoxifen	toxic	toxic
3-Methyltoxoflavin	toxic	toxic
KHS101_hydrochloride	toxic	toxic
Sorafenib_(Tosylate)	toxic	toxic
Fingolimod	toxic	toxic
Azeliragon	toxic	toxic
Fingolimod_(hydrochloride)	toxic	toxic
Honokiol	toxic	toxic
Sorafenib	toxic	toxic
N-tert-Butyl-_-phenylnitrone	toxic	toxic
Sertraline_(hydrochloride)	toxic	toxic
NS_1738	toxic	toxic
GSK-3__inhibitor_2	toxic	toxic
Bazedoxifene_(acetate)	toxic	toxic
Sunitinib	toxic	toxic
LEI-401	toxic	toxic
Edicotinib	toxic	toxic
Hoechst_34580_(tetrahydrochloride)	toxic	toxic
