## Supplemental Data Table S4 Secondary Screen Results for "Identifying brain-penetrant small molecule modulators of human microglia using a cellular model of synaptic pruning"

### Sheet: Sheet1
Compound Name	Normalized to DMSO Phagocytic Index	Normalized Phagocytic Index ≤ 50% DMSO	Mean Eccentricity	Mean Solidity	Mean IBA1 Intensity
Cyclosporin A	0	yes	0.65	0.84	0.02
ML314	0.07	yes	0.65	0.82	0.035
Lapatinib (ditosylate)	0.11	yes	0.59	0.87	0.039
AEE788	0.11	yes	0.73	0.73	0.033
Alectinib (HCl)	0.13	yes	0.72	0.76	0.025
BF 227	0.14	yes	0.75	0.71	0.024
GSK805	0.16	yes	0.65	0.84	0.036
SRX246	0.17	yes	0.68	0.81	0.039
Abemaciclib	0.17	yes	0.69	0.75	0.038
AZ32	0.17	yes	0.66	0.8	0.034
Resatorvid	0.18	yes	0.71	0.76	0.037
Rapamycin	0.2	yes	0.74	0.75	0.035
SR-3306	0.21	yes	0.72	0.71	0.032
GNE-7915 (tosylate)	0.21	yes	0.74	0.69	0.027
Lapatinib	0.29	yes	0.62	0.87	0.032
Retinoic acid	0.3	yes	0.69	0.81	0.037
PQR620	0.3	yes	0.78	0.67	0.025
JCN037	0.33	yes	0.67	0.83	0.041
Vorinostat	0.37	yes	0.82	0.64	0.016
Lopinavir	0.4	yes	0.73	0.75	0.031
Palbociclib (HCl)	0.42	yes	0.73	0.71	0.029
Topotecan (HCl)	0.42	yes	0.73	0.74	0.027
VU 6008667	0.43	yes	0.68	0.81	0.03
Lazertinib	0.44	yes	0.51	0.92	0.028
SRT 2104	0.45	yes	0.7	0.76	0.032
Perphenazine	0.49	yes	0.56	0.92	0.061
(+)-JQ-1	0.5	yes	0.76	0.71	0.025
Everolimus	0.5	yes	0.64	0.87	0.052
UNC 2025	0.59	no	0.71	0.76	0.039
Ribociclib succinate hydrate	0.6	no	0.71	0.76	0.038
Zorifertinib	0.64	no	0.74	0.74	0.028
CDPPB	0.64	no	0.69	0.77	0.031
Dasatinib	0.67	no	0.67	0.76	0.04
Cytosporone B	0.69	no	0.75	0.72	0.036
Vilazodone	0.72	no	0.7	0.75	0.038
SNT-207858 (free_base)	0.77	no	0.68	0.78	0.037
Vandetanib	0.78	no	0.6	0.88	0.046
Loxapine	0.78	no	0.7	0.78	0.034
GSK356278	0.83	no	0.73	0.75	0.029
ML218	0.86	no	0.77	0.68	0.029
Olanzapine	0.99	no	0.74	0.72	0.028
DMSO	1	no	0.76	0.7	0.026
L-779450	1.1	no	0.54	0.9	0.038
SEP-363856 (HCl)	1.19	no	0.75	0.72	0.024
P7C3-A20	1.57	no	0.71	0.77	0.03
Ribociclib (HCl)	1.9	no	0.73	0.72	0.033
Penicillamine	2.15	no	0.73	0.7	0.027
