## Supplemental Data Table S5 Secondary Screen Compound Clinical Status for "Identifying brain-penetrant small molecule modulators of human microglia using a cellular model of synaptic pruning"

### Sheet: Sheet2
Product Name	Clinical Status	Clinical Information
AEE788	Clincal Trials	Investigated in clinical trials for cancer therapy
SRX246	Clincal Trials	Investigated in clinical trials for neurological and psychiatric disorders
SRT 2104	Clincal Trials	Investigated in clinical trials for age-related diseases and metabolic disorder
Resatorvid	Clincal Trials	Investigated in clinical trials for sepsis and inflammatory conditions
Lapatinib	Launched	FDA-approved for breast cancer.
Lopinavir	Launched	FDA-approved, often used in combination with ritonavir for HIV treatment.
Alectinib (HCl)	Launched	FDA-approved for the treatment of ALK-positive non-small cell lung cancer (NSCLC).
Lapatinib (ditosylate)	Launched	FDA-approved for breast cancer.
Perphenazine	Launched	FDA-approved antipsychotic
Rapamycin	Launched	FDA-approved for certain types of organ rejection prevention.
Cyclosporin A	Launched	FDA-approved as an immunosuppressant for organ transplant patients.
Vorinostat	Launched	FDA-approved for cutaneous T-cell lymphoma
Topotecan (HCl)	Launched	FDA-approved for various cancers, including ovarian and small cell lung cancer.
Lazertinib	Launched	FDA-approved for the treatment of non-small cell lung cancer (NSCLC).
Retinoic acid	Launched	FDA-approved for specific dermatologic and oncologic uses
Everolimus	Launched	FDA-approved for various cancers and transplant rejection.
Palbociclib (HCl)	Launched	FDA-approved for breast cancer
Abemaciclib	Launched	FDA-approved for HR-positive, HER2-negative breast cancer.
VU 6008667	Preclinical Research
GSK805	Preclinical Research
SR-3306	Preclinical Research
ML314	Preclinical Research
GNE-7915 (tosylate)	Preclinical Research
(+)-JQ-1	Preclinical Research
AZ32	Preclinical Research
PQR620	Preclinical Research
JCN037	Preclinical Research
BF 227	Preclinical Research
