## Supplemental Data Table S7 CellProfiler Pipeline Settings for "Identifying brain-penetrant small molecule modulators of human microglia using a cellular model of synaptic pruning"

### Sheet: Sheet1
Module #	Module Name	Settings
1	CorrectIlluminationCalculate	Select how the illumination function is calculated: Background Block Size: 100 Rescale the illumination function: No Calculate function for each image individually or based on all images: Each Smoothing method: Gaussian filter Smoothing filter size: 300 Retain the averaged image: No Retain the dilated image: No
2	CorrectIlluminationApply	Illumination function: from CorrectIlluminationCalculate Select how the illumination function is applied: Subtract Set output image values less than 0 equal to 0: yes Set output image values greater than 1 equal to 1: yes
3	IdentifyPrimaryObjects	Use advanced settings: yes Select the input image: CorrectedDAPI Name the primary object to be identified: ALLNuclei Typical diameter of objects in pixel units: 20-50 Discard objects outside the diameter range: yes Discard objects touching the border of the image: yes Threshold strategy: global Thresholding method: Otsu Two-class thresholding Threshold smoothing scale: 0 Threshold correction fact…
4	IdentifyPrimaryObjects	Use advanced settings: yes Select the input image: CorrectedCy5 Name the primary object to be identified: ALLCells Typical diameter of objects in pixel units: 5-300 Discard objects outside the diameter range: yes Discard objects touching the border of the image: yes Threshold strategy: global Thresholding method: Otsu Two-class thresholding Threshold smoothing scale: 0 Threshold correction factor…
5	RelateObjects	Parent object: ALLCells Child object: ALLNuclei Calculate per-parent means for all child measurements: no Calculate child-parent distances: none Do you want to save the children with parents as a new object set: yes Name the output object: Nuclei
6	IdentifySecondaryObjects	Select the input image: CorrectedCy5 Select the input objects: Nuclei Name the object to be identified: Cells Select the method to identify the secondary objects: Watershed - Gradient Threshold strategy: global Thresholding method: Otsu Two-class thresholding Threshold smoothing scale: 0 Threshold correction factor: 0.5 Lower and upper bounds on Treshold: 0.001-1.0 Log transform before thresholdi…
7	IdentifyTertiaryObjects	Select the larger identified objects: Cells Select the smaller identified objects: Nuclei Name the tertiary objects to be identified: Cytoplasm Shrink the smaller object prior to subtraction: no
8	IdentifySecondaryObjects	Select the input image: CorrecteddsRed Select the input objects: Nuclei Name the object to be identified: SYN Select the method to identify the secondary objects: Propagation Threshold strategy: global Thresholding method: Otsu Two-class thresholding Threshold smoothing scale: 0 Threshold correction factor: 1.0 Lower and upper bounds on Treshold: 0.035-1.0 Log transform before thresholding: no Re…
9	MaskObjects	Select the objects to be masked: SYN Name the masked objects: CytoMaskSYN Mask using a region defined by other objects or binary image: object Select the masking object: Cytoplasm Invert the mask: no Handling of objects that are partially masked: keep overlapping region Numbering of resulting objects: renumber
10	MeasureImageAreaOccupied	Measure the area occupied by: objects object sets to measure: Cells, CytoMaskSYN, Cytoplasm
11	MeasureObjectSizeShape	Select object sets to measure: Cells, CytoMaskSYN, Cytoplasm Calculate the Zernike features: no Calculate the advanced features: no
12	MeasureObjectIntensity	Select images to measure: CorrecteddsRed Select the objects to measure: CytoMaskSYN
13	MeasureObjectIntensity	Select images to measure: CorrectedCy5 Select the objects to measure: Cells
14	RelateObjects	Parent object: Cells Child object: CytoMaskSYN Calculate per-parent means for all the child measurements: yes Calculate child-parent distances: none Do you want to save the children with parents as a new object set: no
15	ExportToSpreadsheet	Calculate the per-image mean values for the object measurements: yes Calculate the per-image median values for the object measurements: no Calculate the per-image standard deviation values for object measurements: yes Create a GenePattern GCT file: no Export all measurement types: yes
