## Supplemental Data Table S8 Drug-Seq Treatments and Barcodes for "Identifying brain-penetrant small molecule modulators of human microglia using a cellular model of synaptic pruning"

### Sheet: Drug-Seq_Rd1_TreatmentTable
Plate_Well	Drug_Treatment	Concentration	Barcode	run
A01	Cyclosporin_A	10uM	TACGTTATTCCGAA	rd1
A02	SRX246	10uM	AACAGGATAACTCC	rd1
A03	Resatorvid	10uM	ACTCAGGCACCTCC	rd1
A04	Perphenazine	10uM	ACGAGCAGATGCAG	rd1
A05	Zorifertinib	10uM	TTCAATCTCCTTAG	rd1
A06	Retinoic_acid	10uM	CTCGGTTCGAATGC	rd1
A07	Cyclosporin_A	10uM	TACACTATAGCTAG	rd1
A08	SRX246	10uM	CAAGTATAAGGAAC	rd1
A09	Resatorvid	10uM	CTGATATGCAGCGA	rd1
A10	Perphenazine	10uM	ACAATAGGTGGTCC	rd1
A11	Zorifertinib	10uM	AACCATCGCATCCA	rd1
A12	Retinoic_acid	10uM	CAGTCTAGTGCGCA	rd1
B01	ML314	10uM	CCGCAAGAGGTTGG	rd1
B02	Palbociclib_(hydrochloride)	10uM	TAACACCTCCAACG	rd1
B03	SRT_2104	10uM	CAGACATGATAGAG	rd1
B04	Everolimus	10uM	AACAACCGAAGTAA	rd1
B05	Rapamycin	10uM	AACTAGTATCCGGA	rd1
B06	PQR620	10uM	ACGCAGCGAGCAGA	rd1
B07	ML314	10uM	TCCAAGGCATTAAG	rd1
B08	Palbociclib_(hydrochloride)	10uM	TATGACTGCATGCG	rd1
B09	SRT_2104	10uM	ACCGGATAACGGAA	rd1
B10	Everolimus	10uM	ATAATATTGCCTCC	rd1
B11	Rapamycin	10uM	TCTTGAACGACTAA	rd1
B12	PQR620	10uM	TTAACTTACGGTCA	rd1
C01	DMSO	10uM	CATGCTAGCGATCG	rd1
C02	DMSO	10uM	TAAGCAACAGCCGA	rd1
C03	SR-3306	10uM	ATGTAGGTAATCGG	rd1
C04	Abemaciclib	10uM	CAGCAGCGCTGACA	rd1
C05	SNT-207858_(free_base)	10uM	TATGTACGTAGAGA	rd1
C06	Topotecan_(Hydrochloride)	10uM	CAGATCGCTCTGCG	rd1
C07	DMSO	10uM	TAACCTAACTTCAC	rd1
C08	DMSO	10uM	CTCCTAACACAGCC	rd1
C09	SR-3306	10uM	ATACCGTTGGAGGA	rd1
C10	Abemaciclib	10uM	CTTATATCGTCGGC	rd1
C11	SNT-207858_(free_base)	10uM	AAGTACTGATCCAA	rd1
C12	Topotecan_(Hydrochloride)	10uM	TACTGACTATCGAG	rd1
D01	Lazertinib	10uM	ATTGCGTCCATTAG	rd1
D02	AEE788	10uM	TTGCTACCATTGAA	rd1
D03	AZ32	10uM	AAGCGCACCGGAAC	rd1
D04	Dasatinib	10uM	ACCAACTTAGACAA	rd1
D05	CDPPB	10uM	TCAGCGTGTCGTCA	rd1
D06	BF_227	10uM	ATTCCGCTCTGAGG	rd1
D07	Lazertinib	10uM	ACCGATGTGCCGGA	rd1
D08	AEE788	10uM	CTAAGGAAGGACCG	rd1
D09	AZ32	10uM	TTCTGAGGCGATGG	rd1
D10	Dasatinib	10uM	ACATCTTCTTGAAC	rd1
D11	CDPPB	10uM	ACAGACGATAGTCA	rd1
D12	BF_227	10uM	ACTATCTGCAGTCG	rd1
E01	Lapatinib	10uM	CATGTGTACTAGCA	rd1
E02	Cytosporone_B	10uM	CTCTGGCTTGCAGG	rd1
E03	DMSO	10uM	ACGGCCTTCAACCA	rd1
E04	UNC2025	10uM	CCATATTGAAGCAC	rd1
E05	(+)-JQ-1	2uM	TCGATTGGTAATGG	rd1
E06	GNE-7915_(tosylate)	10uM	TTCATGGTAGAGAG	rd1
E07	Lapatinib	10uM	ACGCTCCTAACGGC	rd1
E08	Cytosporone_B	10uM	CTCAATTAGAGACC	rd1
E09	DMSO	10uM	TCGATCTTCGGCAG	rd1
E10	UNC2025	10uM	CACATCGACAGCAG	rd1
E11	(+)-JQ-1	2uM	AACCTGCTATCCGG	rd1
E12	GNE-7915_(tosylate)	10uM	ATCCGGCGATGACC	rd1
F01	Vorinostat	10uM	TCCATGTGTCCAGG	rd1
F02	JCN037	10uM	ATCGATGTCATAGC	rd1
F03	GSK805	10uM	CTCCGCATGCTTCC	rd1
F04	Vandetanib	10uM	CACGTAGCTAGACG	rd1
F05	DMSO	10uM	AACATGGCACGGAA	rd1
F06	Clomipramine_(hydrochloride)	10uM	ATGCTATCTAGACA	rd1
F07	Vorinostat	10uM	ACCAATCCGTATAA	rd1
F08	JCN037	10uM	CTCGTGCCTCAGGA	rd1
F09	GSK805	10uM	ATGCAATTACACCG	rd1
F10	Vandetanib	10uM	CCTCCATCCATGGA	rd1
F11	DMSO	10uM	ACGGCTCTTAGGCC	rd1
F12	Clomipramine_(hydrochloride)	10uM	TCCAACTACCGAAC	rd1
G01	DMSO	10uM	TATGAGAGCTATGA	rd1
G02	Lapatinib_(ditosylate)	10uM	CAAGGCGTGGTTAC	rd1
G03	Alectinib_(Hydrochloride)	10uM	ATTATCGGATTCGG	rd1
G04	Lopinavir	10uM	ATCCTAAGTGGAGG	rd1
G05	Ribociclib_hydrochloride	10uM	ATACGATGCTGCGC	rd1
G06	ketamine	10uM	AAGCCTTAGGCCGC	rd1
G07	DMSO	10uM	AATGTGTGGATACC	rd1
G08	Lapatinib_(ditosylate)	10uM	ATGCTGCAACGGCA	rd1
G09	Alectinib_(Hydrochloride)	10uM	CTTGATAAGCCAGG	rd1
G10	Lopinavir	10uM	CATGGAACTCCGGC	rd1
G11	Ribociclib_hydrochloride	10uM	TAAGGACCTCATAA	rd1
G12	ketamine	10uM	TCTGTCTATGCAGC	rd1
H01	DMSO	10uM	CAACCAACCTATAG	rd1
H02	MK-28	10uM	CCGGTAGAATGGCC	rd1
H03	Vilazodone	10uM	TCCGAAGTTGTAGA	rd1
H04	Loxapine	10uM	TCGATGCTATATGA	rd1
H05	VU_6008667	10uM	ACAAGGTTCCGCCG	rd1
H06	LSD	10uM	CCACGTTCCGGTAG	rd1
H07	DMSO	10uM	ACTTAAGGTCCAAC	rd1
H08	MK-28	10uM	TCCAGAAGGCAACA	rd1
H09	Vilazodone	10uM	CTGCTCATGAGAGA	rd1
H10	Loxapine	10uM	ATGAATGTTGCCAC	rd1
H11	VU_6008667	10uM	CTCTCAAGTCCTCC	rd1
H12	LSD	10uM	ATTCCAGTTCTTGC	rd1
A01	Cyclosporin_A	10uM	AATGCGGCTTGACC	rd2
A02	SRX246	10uM	ATGGTAATCCAAGG	rd2
A03	Resatorvid	10uM	ACTGTGCAGCTGAG	rd2
A04	Perphenazine	10uM	AACCGCCGAGAAGG	rd2
A05	Zorifertinib	10uM	CACATGTATGCACA	rd2
A06	Retinoic_acid	10uM	CAAGCCAAGGCGAA	rd2
A07	Cyclosporin_A	10uM	ACCGCTCCTACAAG	rd2
A08	SRX246	10uM	CCACTTAACTCTGC	rd2
A09	Resatorvid	10uM	AACCTAGAACCGCG	rd2
A10	Perphenazine	10uM	CATCTCATAGTGAG	rd2
A11	Zorifertinib	10uM	CCAACCTGGAGAAG	rd2
A12	Retinoic_acid	10uM	CTCCGAACCAGTAC	rd2
B01	ML314	10uM	ACACTAGTGCATGA	rd2
B02	DMSO	10uM	CACTACTACAGTGC	rd2
B03	SRT_2104	10uM	AAGAAGCCATAAGG	rd2
B04	Everolimus	10uM	CACAGCACTCGACA	rd2
B05	Rapamycin	10uM	CTCCAATGCCATAA	rd2
B06	PQR620	10uM	CCTAAGAACCACAC	rd2
B07	ML314	10uM	CAACCTGGTGGCAA	rd2
B08	DMSO	10uM	ACTGGAATTGGAGC	rd2
B09	SRT_2104	10uM	CAACGTGCCATGCG	rd2
B10	Everolimus	10uM	CCTACCAGTATGGC	rd2
B11	Rapamycin	10uM	TAGAAGCTTATTGG	rd2
B12	PQR620	10uM	CTAGCTCTCGTCAG	rd2
C01	DMSO	10uM	TCCGTAACCGTTCA	rd2
C02	DMSO	10uM	ATACGATCGCTACG	rd2
C03	SR-3306	10uM	AACCGGTTGTTAGC	rd2
C04	Abemaciclib	10uM	AAGCGCTCTCCAGG	rd2
C05	SNT-207858_(free_base)	10uM	TAGGTGAGGCTTGG	rd2
C06	Topotecan_(Hydrochloride)	10uM	TCAGCGCCGTATGG	rd2
C07	DMSO	10uM	CTCCATAACTGCCA	rd2
C08	DMSO	10uM	CACATAGTCGACGA	rd2
C09	SR-3306	10uM	ATAGTCACTAGCAC	rd2
C10	Abemaciclib	10uM	CAACGGAAGTGAAG	rd2
C11	SNT-207858_(free_base)	10uM	AACCTAGAGAACAA	rd2
C12	Topotecan_(Hydrochloride)	10uM	TAATGCACTGCGCC	rd2
D01	Lazertinib	10uM	TTGTCGCCGAGACC	rd2
D02	AEE788	10uM	ACGAGACGTAGCGC	rd2
D03	AZ32	10uM	CACGACACATAGAC	rd2
D04	Dasatinib	10uM	ATCTGCTGTCGCAC	rd2
D05	CDPPB	10uM	ACGCAGTATATGAC	rd2
D06	BF_227	10uM	CAGATCTAGACTGA	rd2
D07	Lazertinib	10uM	CTATGTAGACAGAG	rd2
D08	AEE788	10uM	CTGCTGCTAGGAAC	rd2
D09	AZ32	10uM	TAGACACGTACTCA	rd2
D10	Dasatinib	10uM	ACAACGAAGGTTCC	rd2
D11	CDPPB	10uM	ACAAGTTCGGAACC	rd2
D12	BF_227	10uM	CAGGTTAACCGTAC	rd2
E01	Lapatinib	10uM	TCATACCGAATTGA	rd2
E02	Cytosporone_B	10uM	CCTCTAATGGCCGC	rd2
E03	DMSO	10uM	TCAGTCGAGATAGA	rd2
E04	UNC2025	10uM	CACAGTCGTAGTCG	rd2
E05	DMSO	10uM	TAGTCTATGTGAGC	rd2
E06	GNE-7915_(tosylate)	10uM	ACCGAAGCAACTAA	rd2
E07	Lapatinib	10uM	TACAGCTCACTGAG	rd2
E08	Cytosporone_B	10uM	TAGAGCTGAGATCA	rd2
E09	DMSO	10uM	CACACTAGCACTGA	rd2
E10	UNC2025	10uM	CATCGATATCTAGA	rd2
E11	DMSO	10uM	ATTGGTTCAAGTCA	rd2
E12	GNE-7915_(tosylate)	10uM	TTCCGTAGGTCTGA	rd2
F01	Vorinostat	10uM	ACGACACATGCTAC	rd2
F04	Vandetanib	10uM	CTACACTACGAGAC	rd2
F05	DMSO	10uM	CTATGCATGACGCG	rd2
F06	Clomipramine_(hydrochloride)	10uM	AAGTGGTTGACTAA	rd2
F07	Vorinostat	10uM	ATGCATGCGTCAGA	rd2
F10	Vandetanib	10uM	ATAGACGTCGTGCG	rd2
F11	DMSO	10uM	ACCTGGAGAGATAG	rd2
F12	Clomipramine_(hydrochloride)	10uM	TAGCGTTAGTGGAA	rd2
G01	DMSO	10uM	TATTCGTTATCGGC	rd2
G02	Lapatinib_(ditosylate)	10uM	CACACGTCTCGTAG	rd2
G03	Alectinib_(Hydrochloride)	10uM	TTGAATATCTGTCC	rd2
G04	Lopinavir	10uM	TACATGCGTCTGCA	rd2
G05	Ribociclib_hydrochloride	10uM	TAATATCAAGGTCC	rd2
G08	Lapatinib_(ditosylate)	10uM	CACAGCGATGTAGC	rd2
G09	Alectinib_(Hydrochloride)	10uM	TCTAGTCACGTCAC	rd2
G10	Lopinavir	10uM	CCGAGTGCGTTAAC	rd2
G11	Ribociclib_hydrochloride	10uM	TCGATGATTCTTCC	rd2
H01	DMSO	10uM	CCGTAGTTGGACCG	rd2
H02	MK-28	10uM	ATCTGACGAGTCGA	rd2
H03	Vilazodone	10uM	CATATGACGAGTCA	rd2
H04	Loxapine	10uM	CTTATACACCTCAA	rd2
H05	VU_6008667	10uM	AACAAGTTCGCGCG	rd2
H08	MK-28	10uM	TCTCGCGGTCAAGC	rd2
H09	Vilazodone	10uM	AAGCATATTCATGG	rd2
H10	Loxapine	10uM	ACACGAGCGACGCA	rd2
H11	VU_6008667	10uM	TTCGGCGTTGGACC	rd2
